# Epithelial-Mesenchymal Plasticity is regulated by inflammatory signalling networks coupled to cell morphology

**DOI:** 10.1101/689737

**Authors:** Mar Arias Garcia, Zheng Yin, Theodoros I. Roumeliotis, Francesca Butera, Lin Wang, Rebecca Rickman, Jyoti Choudhary, Stephen T.C. Wong, Yinyin Yuan, Chris Bakal

**Affiliations:** Dynamical Cell Systems Team. Chester Beatty Laboratories, The Institute of Cancer Research, 237 Fulham Road, London UK, SW3 6JB; Department of Systems Medicine and Bioengineering, Houston Methodist Cancer Center and Departments of Radiology, Neurosciences, Pathology and Laboratory Medicine, Weill Cornell Medicine, 6670 Bertner Avenue, R6 South, Houston TX, 77030, USA; Functional Proteomics Team. Chester Beatty Laboratories, The Institute of Cancer Research, 237 Fulham Road, London UK, SW3 6JB; Computational Pathology and Integrative Genomics Team. The Institute of Cancer Research 15 Cotswold Road, Sutton, SM2 5NG

## Abstract

Morphology dictates how cells sense physical and soluble cues in their environment; thus contributing to fate decisions. The differentiation of epithelial cells into mesenchymal forms, or epithelial-mesenchymal plasticity (EMP), is essential for metazoan development and homeostasis. Here we show that the decision to engage EMP is coupled to cell morphology by cell-cell adhesions by microtubule and nuclear organization (MTNO). Using an integrative ‘omic approach we identify Junctional Adhesion Molecule 3 (JAM3) as a new tumour suppressor in breast cancer patients. JAM3 depletion in epithelial cells alters MTNO and causes differentiation into mesenchymal forms. Soluble TGFβ also changes MTNO, and synergizes with JAM3 depletion to promote mesenchymal morphogenesis. Through systematic proteomic analysis we show that changes in MTNO lead to the upregulation of an inflammatory signalling network where YAP/TAZ, FOXO, IKK-NFKB, and JNK pathways are active; but where insulin signalling is suppressed. The actions of the MT-motor Kinesin-1 serve to both change MTNO and promote the upregulation of the core EMP network. Critically, the upregulation of the EMP network predicts the mesenchymal state across cancers.

**Graphical Abstract:** 
