## Supplemental Tables S16_S20 for "Epithelial-Mesenchymal Plasticity is regulated by inflammatory signalling networks coupled to cell morphology"

### Sheet: Tabe S16. Culture resources
REAGENT or RESOURCE	SOURCE	IDENTIFIER
Cell culture reagents and drugs
DMEM/F-12, GlutaMAX™ Supplement	GIBCO	Cat# 31331
Horse Serum	GIBCO	Cat# 16050
Insulin	Sigma	Cat# I-1882
Cholera toxin	Sigma	Cat# C-8052
Hydrocortisone	Sigma	Cat# H-0888
Human EGF	Sigma	Cat# E-9644
Penicillin-Streptomycin	GIBCO	Cat# 15070
DMEM/F-12, phenol red free	GIBCO	Cat# 11039
Human EGF	Sigma	Cat# E-9644
DMEM, powder, high glucose, pyruvate	GIBCO	Cat# 12800
DMEM, high glucose, pyruvate	GIBCO	Cat# 41966
Fetal Bovine Serum (heat-inactivated)	GIBCO	Cat# 16140
Trypsin-EDTA (0.25%), phenol red	GIBCO	Cat# 25200
Opti-MEM I Reduced Serum Medium	GIBCO	Cat# 31985
Lipofectamine RNAiMAX	Invitrogen	Cat# 13778
Pierce 16% Formaldehyde (w/v), Methanol-free	Thermo Scientific	Cat# 28908
Alexa Fluor 647 Phalloidin	Invitrogen	Cat# A22287
Trizol	Ambion	Cat# 15596026
SYBR Green PCR Master Mix	Applied Biosystems	Cat# 4309155
Matrigel Basement Membrane Matrix, Growth Factor Reduced (GFR), Phenol Red-Free	BD Biosciences	Cat# 356231; Lot# 7128005, 7317022
Bovine Collagen Solution, Type I	Advanced BioMatrix	Cat# 5005
Hoechst 33258	Invitrogen	Cat# H3569
GM 6001 -broad-spectrum MMP inhibitor	Santa Cruz	Cat# sc-203979; CAS 142880-36-2
Rose Bengal lactone	Sigma	Cat# 328960
Recombinant Human TGF-β1 (HEK293 derived)	Peprotech	Cat# 100-21
Recombinant Human TNF-alpha Protein	rndsystems	Cat# 210-TA
Commercial Assays
RT² Profiler™ PCR Array Human Epithelial to Mesenchymal Transition (EMT)	QIAGEN	Cat# PAHS-090Z
Subcellular Protein Fractionation Kit for Cultured Cells	Thermo Scientific	Cat# 78840
High-Capacity RNA-to-cDNA Kit	Applied Biosystems	Cat# 4387406
RNeasy kit	QIAGEN	Cat# 74134
Pierce BCA Protein Assay Kit	ThermoFisher	Cat# 23225
Agilent RNA 6000 Nano Kit	Agilent Technologies	Cat# 5067-1511
Cell Lines
MCF10A human mammary gland cells	ATCC	Cat# CRL-10317
hTERT RPE-1	ATCC	Cat# CRL-4000
Biological Samples
METABRIC breast cancer samples, genotype and expression data	European Genome-Phenome Archive	EGAS00000000083
METABRIC breast cancer samples, digital pathology images	European Genome-Phenome Archive	EGAS00000000098
Other Resources
Falcon® 8 Well Culture Slide	Falcon	Cat# 354108
CellCarrier-384 Ultra Microplates, tissue culture treated	PerkinElmer	Cat# 6057300
CellCarrier-96 Ultra Microplates, tissue culture treated	PerkinElmer	Cat# 6055302

### Sheet: Table S17. Antibodies
Antibodies	SOURCE	IDENTIFIER
Anti-Lamin A antibody [133A2] -Mouse	Abcam	Cat# ab8980
Phospho-Lamin A/C (Ser22) -Rabbit	Cell Signalling	Cat# 2026
Lamin B Antibody (M-20) sc-6217 -Goat	Santa Cruz	Cat# sc-6217
Anti-Lamin B1 antibody - Nuclear Envelope Marker	Abcam	Cat# ab16048
JAM-C Antibody (13Y07) -Mouse	Santa Cruz	Cat# sc-80134
YAP Antibody (G-6) -Mouse	Santa Cruz	Cat# sc-376830
YAP/TAZ [67.3] -Mouse)	Santa Cruz	Cat# sc-101199
TAZ (V386) Antibody -Rabbit	Cell Signalling	Cat# 4883
Anti-Human Fibronectin -Rabbit	Dako	Cat# A 0245
Laminin-5 Antibody (P3H9-2) -Mouse	Santa Cruz	Cat# sc-13586
GAPDH Antibody (1D4) -Mouse	Novus Biologics	Cat# NB300-221
Tubulin Alpha Antibody | YL1/2 -Rat	Bio-Rad	Cat# MCA77G
FoxO3a (75D8) -Rabbit	Cell Signalling	Cat# 2497
KIF5B Antibody -Rabbit	Proteintech	Cat# 21632-1-AP
Anti-PCNA Antibody (PC10) -Mouse	Santa Cruz	Cat# sc-56
Anti-β-Actin Clone AC-15 antibody, Mouse monoclonal	Sigma-Aldrich	Cat# A1978
Goat anti-Mouse IgG (H+L) Highly Cross-Adsorbed Secondary Antibody, Alexa Fluor 488	Invitrogen	Cat# A-11029
Goat anti-Mouse IgG (H+L) Cross-Adsorbed Secondary Antibody, Alexa Fluor 568	Invitrogen	Cat# A11004
Goat anti-Rabbit IgG (H+L) Highly Cross-Adsorbed Secondary Antibody, Alexa Fluor 488	Invitrogen	Cat# A11034
F(ab')2-Goat anti-Rabbit IgG (H+L) Cross-Adsorbed Secondary Antibody, Alexa Fluor 647	Invitrogen	Cat# A-21246
Goat anti-Rat IgG (H+L) Cross-Adsorbed Secondary Antibody, Alexa Fluor 647	Invitrogen	Cat# A21247
Anti-rabbit IgG, HRP-linked Antibody	Cell Signalling	Cat# 7074
Anti-mouse IgG, HRP-linked Antibody	Cell Signalling	Cat# 7076
Donkey anti-Goat IgG (H+L) Cross-Adsorbed Secondary Antibody, Alexa Fluor 633	Invitrogen	Cat# 21082

### Sheet: Table S18  siRNAs
siRNA (Sequenced-Based reagents)	SOURCE	IDENTIFIER
siGENOME Human JAM3 (83700) siRNA – SMARTpool;	Dharmacon	Cat# M-017350-00-0005
D-017350-01 Target sequence: GAACAUUGGCGGAAUUAUU
Antisense: AAUAAUUCCGCCAAUGUUC
D-017350-02 Target sequence: GAAAUGACCGCAAGGAAAU
Antisense: AUUUCCUUGCGGUCAUUUC
D-017350-03 Target sequence: GCCGAAGGCUGUACCAGUA
Antisense: UACUGGUACAGCCUUCGGC
D-017350-04 Target sequence: UAAACAGGAUGGAGAAAGU
Antisense: ACUUUCUCCAUCCUGUUUA
siGENOME Human JAM3 (83700) siRNA - Set of 4 Upgrade;	Dharmacon	Cat# MU-017350-00-0002
D-017350-01 Target sequence: GAACAUUGGCGGAAUUAUU
Antisense: AAUAAUUCCGCCAAUGUUC
D-017350-02 Target sequence: GAAAUGACCGCAAGGAAAU
Antisense: AUUUCCUUGCGGUCAUUUC
D-017350-03 Target sequence: GCCGAAGGCUGUACCAGUA
Antisense: UACUGGUACAGCCUUCGGC
D-017350-04 Target sequence: UAAACAGGAUGGAGAAAGU
Antisense: ACUUUCUCCAUCCUGUUUA
ON-TARGETplus Human JAM3 (83700) siRNA – SMARTpool;	Dharmacon	Cat# L-017350-00-0005
J-017350-05 Target sequence: GCCGAAGGCUGUACCAGUA
Antisense: UACUGGUACAGCCUUCGGC
J-017350-06 Target sequence: AUACAGACGUGGCUACUUC
Antisense: GAAGUAGCCACGUCUGUAU
J-017350-07 Target sequence: GAAACAGGCACUUUGGUGU
Antisense: ACACCAAAGUGCCUGUUUC
J-017350-08 Target sequence: GAACAUUGGCGGAAUUAUU
Antisense: AAUAAUUCCGCCAAUGUUC
ON-TARGETplus Human JAM3 (83700) siRNA - Set of 4 Upgrade;	Dharmacon	Cat# LU-017350-00-0002
J-017350-05 Target sequence: GCCGAAGGCUGUACCAGUA
Antisense: UACUGGUACAGCCUUCGGC
J-017350-06 Target sequence: AUACAGACGUGGCUACUUC
Antisense: GAAGUAGCCACGUCUGUAU
J-017350-07 Target sequence: GAAACAGGCACUUUGGUGU
Antisense: ACACCAAAGUGCCUGUUUC
J-017350-08 Target sequence: GAACAUUGGCGGAAUUAUU
Antisense: AAUAAUUCCGCCAAUGUUC
siGENOME Human PLK1 (5347) siRNA – SMARTpool;	Dharmacon	Cat# M-003290-01-0020
D-003290-05 Target sequence: CAACCAAAGUCGAAUAUGA
Antisense: UCAUAUUCGACUUUGGUUG
D-003290-06 Target sequence: CAAGAAGAAUGAAUACAGU
Antisense: ACUGUAUUCAUUCUUCUUG
D-003290-07 Target sequence: GAAGAUGUCCAUGGAAAUA
Antisense: UAUUUCCAUGGACAUCUUC
D-003290-08 Target sequence: CAACACGCCUCAUCCUCUA
Antisense: UAGAGGAUGAGGCGUGUUG
siGENOME Human ECT2 (1894) siRNA – SMARTpool;	Dharmacon	Cat# M-006450-00-0020
D-006450-01 Target sequence: GAUAAAGGAUGAUCUUGAA
Antisense: UUCAAGAUCAUCCUUUAUC
D-006450-02 Target sequence: GCACUCACCUUGUAGUUGA
Antisense: UCAACUACAAGGUGAGUGC
D-006450-03 Target sequence: GAAGGGCUCUUAUGACAUC
Antisense: GAUGUCAUAAGAGCCCUUC
D-006450-04 Target sequence: CAGAGGAGAUUAAGACUAU
Antisense: AUAGUCUUAAUCUCCUCUG
ON-TARGETplus Human LMNA (4000) siRNA – SMARTpool;	Dharmacon	Cat# L-004978-00-0005
J-004978-05 Target sequence: GAAGGAGGGUGACCUGAUA
Antisense: UAUCAGGUCACCCUCCUUC
J-004978-08 Target sequence: CGUGUGCGCUCGCUGGAAA
Antisense: UUUCCAGCGAGCGCACACG
J-004978-06 Target sequence: UCACAGCACGCACGCACUA
Antisense: UAGUGCGUGCGUGCUGUGA
J-004978-07 Target sequence: UGAAAGCGCGCAAUACCAA
Antisense: UUGGUAUUGCGCGCUUUCA
ON-TARGETplus Human LMNB1 (4001) siRNA – SMARTpool;	Dharmacon	Cat# L-005270-00-0005
J-005270-06 Target sequence: AAUAGAAGCUGUGCAAUUA
Antisense: UAAUUGCACAGCUUCUAUU
J-005270-07 Target sequence: GAUCAAGCUUCGAGAAUAU
Antisense: AUAUUCUCGAAGCUUGAUC
J-005270-08 Target sequence: GCAUGAAACGCGCUUGGUA
Antisense: UACCAAGCGCGUUUCAUGC
J-005270-09 Target sequence: GCGCAAGCCCUUCAUGAGA
Antisense: UCUCAUGAAGGGCUUGCGC
ON-TARGETplus Human SYNE1 (23345) siRNA – SMARTpool;	Dharmacon	Cat# L-014039-00-0005
J-014039-05 Target sequence: GAUAAUUGCCCAAGGAGAA
Antisense: UUCUCCUUGGGCAAUUAUC
J-014039-06 Target sequence: CCACAUAGCAGGUCCACAA
Antisense: UUGUGGACCUGCUAUGUGG
J-014039-07 Target sequence: AGAAGUGGCAGCAGUUUAA
Antisense: UUAAACUGCUGCCACUUCU
J-014039-08 Target sequence: GGACCUGGCUCGCUCACAU
Antisense: AUGUGAGCGAGCCAGGUCC
ON-TARGETplus Human SYNE2 (23224) siRNA – SMARTpool;	Dharmacon	Cat# L-019259-01-0005
J-019259-09 Target sequence: AGGAAUUUCUGCAAACCGA
Antisense: UCGGUUUGCAGAAAUUCCU
J-019259-10 Target sequence: GGUAGAACGUCAACCUCAA
Antisense: UUGAGGUUGACGUUCUACC
J-019259-11 Target sequence: CCUAGAGUGUCGGAGGGAA
Antisense: UUCCCUCCGACACUCUAGG
J-019259-12 Target sequence: CACAGGAGCUUCACAAUAA
Antisense: UUAUUGUGAAGCUCCUGUG
ON-TARGETplus Human SYNE3 (161176) siRNA – SMARTpool;	Dharmacon	Cat# L-016637-01-0005
J-016637-09 Target sequence: GCAUCGUCGACGCGCAAAU
Antisense: AUUUGCGCGUCGACGAUGC
J-016637-10 Target sequence: UGGCAGAAUUCCCGGAGAA
Antisense: UUCUCCGGGAAUUCUGCCA
J-016637-11 Target sequence: AGGCAGGUGUGGACGAGUU
Antisense: AACUCGUCCACACCUGCCU
J-016637-12 Target sequence: UGAAGGAGCUCAUCGUCUU
Antisense: AAGACGAUGAGCUCCUUCA
ON-TARGETplus Human SYNE4 (163183) siRNA – SMARTpool;	Dharmacon	Cat# L-016874-01-0005
J-016874-09 Target sequence: GCUACAGCCUGGUGUUCGA
Antisense: UCGAACACCAGGCUGUAGC
J-016874-10 Target sequence: GGACUUGGAGGUCGAGGGA
Antisense: UCCCUCGACCUCCAAGUCC
J-016874-11 Target sequence: ACGCUUAGCACGUCACCAA
Antisense: UUGGUGACGUGCUAAGCGU
J-016874-12 Target sequence: CGACAGGACAUGCUGGAGU
Antisense: ACUCCAGCAUGUCCUGUCG
ON-TARGETplus Human SUN1 (23353) siRNA – SMARTpool;	Dharmacon	Cat# L-025277-00-0005
J-025277-05 Target sequence: GGUAACUGCUGGGCAUUUA
Antisense: UAAAUGCCCAGCAGUUACC
J-025277-06 Target sequence: GGUACCAGUUUGUUACUUU
Antisense: AAAGUAACAAACUGGUACC
J-025277-07 Target sequence: GCGCUCAGUUCCAGCUAUU
Antisense: AAUAGCUGGAACUGAGCGC
J-025277-08 Target sequence: GAAAAGACCCGACGACACA
Antisense: UGUGUCGUCGGGUCUUUUC
ON-TARGETplus Human SUN2 (25777) siRNA – SMARTpool;	Dharmacon	Cat# L-009959-01-0005
J-009959-09 Target sequence: CCAGAGACUCAUCGCCACA
Antisense: UGUGGCGAUGAGUCUCUGG
J-009959-10 Target sequence: CCUGAGGGCCUUCGACAAA
Antisense: UUUGUCGAAGGCCCUCAGG
J-009959-11 Target sequence: GGAAACUGCUGCUCGCAUC
Antisense: GAUGCGAGCAGCAGUUUCC
J-009959-12 Target sequence: AGAGCUCGGUGGCGGAAGA
Antisense: UCUUCCGCCACCGAGCUCU
ON-TARGETplus Human KIF5B (3799) siRNA – SMARTpool;	Dharmacon	Cat# L-008867-00-0005
J-008867-05 Target sequence: GAACUGGCAUGAUAGAUGA
Antisense: UCAUCUAUCAUGCCAGUUC
J-008867-06 Target sequence: CAACAGACAUGUAGCAGUU
Antisense: AACUGCUACAUGUCUGUUG
J-008867-07 Target sequence: GCAGGAACGUCUAAGAGUA
Antisense: UACUCUUAGACGUUCCUGC
J-008867-08 Target sequence: CAAUUGGAGUUAUAGGAAA
Antisense: UUUCCUAUAACUCCAAUUG
ON-TARGETplus Human TP53 (7157) siRNA – SMARTpool;	Dharmacon	Cat# L-003329-00-0005
J-003329-14 Target sequence: GAAAUUUGCGUGUGGAGUA
Antisense: UACUCCACACGCAAAUUUC
J-003329-15 Target sequence: GUGCAGCUGUGGGUUGAUU
Antisense: AAUCAACCCACAGCUGCAC
J-003329-16 Target sequence: GCAGUCAGAUCCUAGCGUC
Antisense: GACGCUAGGAUCUGACUGC
J-003329-17 Target sequence: GGAGAAUAUUUCACCCUUC
Antisense: GAAGGGUGAAAUAUUCUCC
ON-TARGETplus Human WWTR1 (25937) siRNA – SMARTpool;	Dharmacon	Cat# L-016083-00-0005
J-016083-05 Target sequence: CCGCAGGGCUCAUGAGUAU
Antisense: AUACUCAUGAGCCCUGCGG
J-016083-06 Target sequence: GGACAAACACCCAUGAACA
Antisense: UGUUCAUGGGUGUUUGUCC
J-016083-07 Target sequence: AGGAACAAACGUUGACUUA
Antisense: UAAGUCAACGUUUGUUCCU
J-016083-08 Target sequence: CCAAAUCUCGUGAUGAAUC
Antisense: GAUUCAUCACGAGAUUUGG
ON-TARGETplus Human YAP1 (10413) siRNA – SMARTpool;	Dharmacon	Cat# L-012200-00-0005
J-012200-06 Target sequence: UGAGAACAAUGACGACCAA
Antisense: UUGGUCGUCAUUGUUCUCA
J-012200-07 Target sequence: GGUCAGAGAUACUUCUUAA
Antisense: UUAAGAAGUAUCUCUGACC
J-012200-08 Target sequence: CCACCAAGCUAGAUAAAGA
Antisense: UCUUUAUCUAGCUUGGUGG
J-012200-05 Target sequence: GCACCUAUCACUCUCGAGA
Antisense: UCUCGAGAGUGAUAGGUGC
AllStars Negative Control siRNA	QIAGEN	Cat# 9102741

### Sheet: Table S19. Primers for qRT-PCR
Target gene	Direction	5' sequence 3'
JAM3	F	AATGTGACACGGAGAGACTC
	R	TCATTGCGATACCAGCTGTA
ITGA5	F	CATCGCTCTCAACTTCTCCT
	R	GTTCAGGGCATTCTTGTCAC
FN1	F	TGTTTTGATCATGCTGCTGG
	R	GGAGCAGGTTTCCTCGATTA
MMP3	F	CCAACTGTGATCCTGCTTTG
	R	CAGCTCGTACCTCATTTCCT
BMP1	F	CTCTGACGGGTCCATTAACA
	R	CAGATGCAGTTCTTGTTGGG
MAP1B	F	CGGGCAGTGCTTTGAAAATA
	R	CTTCAGGACAGAACAGGGTT
ZEB2	F	CCAGTCCAGACCAGTATTCC
	R	CATGCCACTCTCTGTCTTCT
FOXC2	F	TACCAGTTCATCATGGACCG
	R	AACATGTTGTAGGAGTCCGG
WNT5B	F	GAGCGAGAGAAGAACTTTGC
	R	TGTCGTACTTCTCCTTCAGC
CTGF	F	GAAGCAGAGCCGCCTGTGCA
	R	ACCGGCAGGGTGGTGGTTCT
WWTR1/TAZ	F	TATGGGACAGTCCGGGAGC
	R	CGAGGCTTGGCTGACAAATC
YAP1	F	AACAGCAAGAACTGCTTCGG
	R	TTTGAGTCCCACCATCCTGC
LMNA	F	GCAGATCAAGCGCCAGAATG
	R	TCCATCCTCATCCTCGTCGT
LMNB1	F	GTAGAGGTGGATTCTGGGCG
	R	TCATGCGGCTTTCCATCAGT
KIF5B	F	TGATTCTGATGACACCGGAG
	R	TTGACCTGACTGCTTCCTTT
GAPDH	F	AGATCCCTCCAAAATCAAG
	R	GGCAGAGATGATGACCCTT

### Sheet: Table S20. Software 
Software and Algorithms	SOURCE	IDENTIFIER
Morpheus	Broad Institute	https://software.broadinstitute.org/morpheus/
Columbus Image Data Storage and Analysis System	PerkinElmer	http://www.cambridgesoft.com/ensemble/spotfire/Columbus/default.aspx
Prism	GraphPad	https://www.graphpad.com/scientific-software/prism/
Excel	Microsoft	N/A
Adobe Illustrator	Figures	http://www.adobe.com/de/products/illustrator.html, version CC 2015.3
CRImage	Bioconductor	http://bioconductor.org/packages/release/bioc/html/CRImage.html
R	Bioconductor	http://bioconductor.org/
Kaplan-Meier plotter	KMplot	kmplot.com/
